# Potential of genomic selection for improvement of resistance to Ostreid Herpes virus in Pacific oyster (*Crassostrea gigas*)

**DOI:** 10.1101/754473

**Authors:** Alejandro P. Gutierrez, Jane Symonds, Nick King, Konstanze Steiner, Tim P. Bean, Ross D. Houston

## Abstract

In genomic selection (GS), genome-wide SNP markers are used to generate genomic estimated breeding values (gEBVs) for selection candidates. The application of GS in shellfish looks promising and has the potential to help in dealing with one of the main issues currently affecting Pacific oyster production worldwide, which is the “summer mortality syndrome”. This causes periodic mass mortality in farms worldwide and has mainly been attributed to a specific variant of the Ostreid herpesvirus (OsHV-1-μvar). In the current study, we evaluated the potential of genomic selection for host resistance OsHV in Pacific oysters, and compared it to pedigree-based approaches. An OsHV-1 disease challenge was performed using an immersion-based virus exposure treatment for oysters for seven days. 768 samples were genotyped using the medium density SNP array for oysters. GWAS was performed for the survival trait using a GBLUP approach in BLUPF90 software. Heritability ranged from 0.25±0.05 to 0.37±0.05 (mean±s.e) based on pedigree and genomic information, respectively. Genomic prediction was more accurate than pedigree prediction, and SNP density reduction had little impact on prediction accuracy until marker densities dropped below ∼500 SNPs. This demonstrates the potential for GS in Pacific oyster breeding programs and importantly, demonstrates that a low number of SNPs might suffice to obtain accurate gEBVs, thus potentially making the implementation of GS more cost effective.
