## Supplementary material for "Potential of genomic selection for improvement of resistance to Ostreid Herpes virus in Pacific oyster (*Crassostrea gigas*)": Table S1

### Sheet: Sheet1
Family N	N of individuals genotyped	Failed genotyping
1	16
2	18	1
10	19
11	22
12	22
13	27
14	23	1
15	22
16	22
17	19
18	17
19	19
20	27	2
21	33
22	21
23	18
24	27		Not included in map construction. Dam not identified
25	25
27	23
28	18
30	25
31	22
32	18
35	23
36	34
38	31
41	16
44	24
49	27	1
65	26
69	40	1
Parents	44
Total samples	768
Total genotyped		762
