## Supplementary material for "Potential of genomic selection for improvement of resistance to Ostreid Herpes virus in Pacific oyster (*Crassostrea gigas*)": Table S2

### Sheet: Sheet1
Family	Treatment	total alive	total dead	% dead at end		Family	Treatment	total alive	total dead	% dead at end		Family	Treatment	total alive	total dead	% dead at end
1	control	19	0	0		1	[low virus]	20	0	0		1	[high virus]	20	0	0
2	control	20	0	0		2	[low virus]	18	2	0.1		2	[high virus]	20	0	0
10	control	20	0	0		10	[low virus]	19	1	0.05		10	[high virus]	18	2	0.1
11	control	20	0	0		11	[low virus]	17	3	0.15		11	[high virus]	17	3	0.15
12	control	20	0	0		12	[low virus]	20	0	0		12	[high virus]	15	5	0.25
13	control	20	0	0		13	[low virus]	14	6	0.3		13	[high virus]	14	6	0.3
14	control	20	0	0		14	[low virus]	19	1	0.05		14	[high virus]	14	6	0.3
15	control	20	0	0		15	[low virus]	17	3	0.15		15	[high virus]	17	3	0.15
16	control	20	0	0		16	[low virus]	19	1	0.05		16	[high virus]	15	5	0.25
17	control	20	0	0		17	[low virus]	18	2	0.1		17	[high virus]	17	3	0.15
18	control	20	0	0		18	[low virus]	19	1	0.05		18	[high virus]	19	1	0.05
19	control	20	0	0		19	[low virus]	18	2	0.1		19	[high virus]	19	1	0.05
20	control	19	1	0.05		20	[low virus]	16	4	0.2		20	[high virus]	12	8	0.4
21	control	20	0	0		21	[low virus]	11	9	0.45		21	[high virus]	11	9	0.45
22	control	20	0	0		22	[low virus]	17	3	0.15		22	[high virus]	16	4	0.2
23	control	20	0	0		23	[low virus]	18	2	0.1		23	[high virus]	20	0	0
24	control	20	0	0		24	[low virus]	16	4	0.2		24	[high virus]	13	7	0.35
25	control	20	0	0		25	[low virus]	17	3	0.15		25	[high virus]	14	6	0.3
27	control	20	0	0		27	[low virus]	16	4	0.2		27	[high virus]	18	2	0.1
28	control	18	1	0.0526316		28	[low virus]	17	3	0.15		28	[high virus]	20	0	0
30	control	20	0	0		30	[low virus]	15	5	0.25		30	[high virus]	16	4	0.2
31	control	20	0	0		31	[low virus]	18	2	0.1		31	[high virus]	15	5	0.25
32	control	20	0	0		32	[low virus]	19	1	0.05		32	[high virus]	19	1	0.05
35	control	19	1	0.05		35	[low virus]	18	2	0.1		35	[high virus]	15	5	0.25
36	control	20	0	0		36	[low virus]	13	7	0.35		36	[high virus]	5	15	0.75
38	control	20	0	0		38	[low virus]	14	6	0.3		38	[high virus]	11	9	0.45
41	control	20	0	0		41	[low virus]	20	0	0		41	[high virus]	20	0	0
44	control	20	0	0		44	[low virus]	18	2	0.1		44	[high virus]	13	7	0.35
49	control	20	0	0		49	[low virus]	16	4	0.2		49	[high virus]	12	8	0.4
65	control	20	0	0		65	[low virus]	18	2	0.1		65	[high virus]	12	8	0.4
69	control	20	0	0		69	[low virus]	1	19	0.95		69	[high virus]	0	20	1
