## Supplementary material for "Potential of genomic selection for improvement of resistance to Ostreid Herpes virus in Pacific oyster (*Crassostrea gigas*)": Table S3

### Sheet: pred_surv.sd
Type	Model	Accuracy	Marker density
0.5k	GBLUP-Random	0.672448	500
10k	GBLUP-Random	0.752385	10000
15k	GBLUP-Random	0.756643	15000
18k	GBLUP-Random	0.755244	18000
1k	GBLUP-Random	0.755525	1000
2.5k	GBLUP-Random	0.747749	2500
5k	GBLUP-Random	0.742849	5000
MAF_0.01	GBLUP-MAF	0.755244	18000
MAF_0.05	GBLUP-MAF	0.752796	15767
MAF_0.15	GBLUP-MAF	0.744815	9925
MAF_0.25	GBLUP-MAF	0.745678	6207
MAF_0.35	GBLUP-MAF	0.740924	3366
MAF_0.45	GBLUP-MAF	0.727949	1078
MAF_0.475	GBLUP-MAF	0.691692	530
PBLUP	PBLUP	0.637	-
